# Deficiency of Orexin Receptor Type 1 in Dopaminergic Neurons Increases Novelty-Induced Locomotion and Exploration

**DOI:** 10.1101/2023.08.06.552140

**Authors:** Xing Xiao, Gagik Yeghiazaryan, Fynn Eggersmann, Anna L. Cremer, Heiko Backes, Peter Kloppenburg, A. Christine Hausen

## Abstract

Orexin signaling in the ventral tegmental area and substantia nigra promotes locomotion and reward processing, but it is not clear whether dopaminergic neurons directly mediate these effects. We show that dopaminergic neurons in these areas mainly express orexin receptor subtype 1 (Ox1R). In contrast, only a minor population in the medial ventral tegmental area express orexin receptor subtype 2 (Ox2R). To analyze the functional role of Ox1R signaling in dopaminergic neurons, we deleted Ox1R specifically in dopamine transporter-expressing neurons of mice and investigated the functional consequences. Deletion of Ox1R increased locomotor activity and exploration during exposure to novel environments or when intracerebroventricularely injected with orexin A. Spontaneous activity in home cages, anxiety, reward processing, and energy metabolism did not change. Positron emission tomography imaging revealed that Ox1R signaling in dopaminergic neurons affected distinct neural circuits depending on the stimulation mode. In line with an increase of neural activity in the lateral paragigantocellular nucleus (LPGi) of Ox1R^ΔDAT^ mice, we found that dopaminergic projections innervate the LPGi in regions where the inhibitory dopamine receptor subtype D2 but not the excitatory D1 subtype resides. These data suggest a crucial regulatory role of Ox1R signaling in dopaminergic neurons in novelty-induced locomotion and exploration.
