## Supplementary material for "Deficiency of Orexin Receptor Type 1 in Dopaminergic Neurons Increases Novelty-Induced Locomotion and Exploration": Source data-Figure 1

### Sheet: Figure 1G
Numerical data									Statistics
	Ctrl			Ox1RΔDAT					Methods	Ordinary Two-way ANOVA
IF	68	48	17	23	14	9.5	12		Alpha	0.05
PN	67	48	54	1.8	7.5	2.5	13
PIF	72	54	47	3.9	0	20	4.9		Source of Variation	% of total variation	DF	F (DFn, DFd)	P value	Significant?
PBP	55	65	52	3.3	3.3	8.5	5.1		Interaction	2.77	4	F (4, 25) = 1,429	0.2536	ns
SN	53	53	36	2.8	2.1	2.3	1.9		Row Factor	1.17	4	F (4, 25) = 0,6034	0.6637	ns
									Column Factor	84.03	1	F (1, 25) = 173,4	<0,0001	****
									95% CI of difference between column means	38,41 to 52,65
									Šídák's multiple comparisons test	95,00% CI of diff,	DF	Adjusted P Value	Significant?
									Ctrl - Ox1RΔDAT
									IF	8,223 to 51,19	25	0.0037	**
									PN	28,65 to 71,62	25	<0,0001	****
									PIF	28,98 to 71,95	25	<0,0001	****
									PBP	30,80 to 73,77	25	<0,0001	****
									SN	23,57 to 66,54	25	<0,0001	****

### Sheet: Figure 1H
Numerical data									Statistics
	Ctrl			Ox1RΔDAT					Methods	Ordinary Two-way ANOVA
IF	40	28	58	26	29	33	41		Alpha	0.05
PN	36	36	48	49	42	13	20
PIF	33	24	19	39	31	10	31		Source of Variation	% of total variation	DF	F (DFn, DFd)	P value	Significant?
PBP	1.3	8.1	6.2	5.4	13	13	14		Interaction	3.779	4	F (4, 25) = 0,9020	0.4777	ns
SN	13	2.1	1	6.5	1.1	2.3	5.7		Row Factor	71.47	4	F (4, 25) = 17,06	<0,0001	****
									Column Factor	0.5268	1	F (1, 25) = 0,5029	0.4848	ns
									95% CI of difference between column means	-4,437 to 9,097
									Šídák's multiple comparisons test	95,00% CI of diff,	DF	Adjusted P Value	Significant?
									Ctrl - Ox1RΔDAT
									IF	-10,66 to 30,16	25	0.665	ns
									PN	-11,41 to 29,41	25	0.7328	ns
									PIF	-22,83 to 18,00	25	0.9989	ns
									PBP	-26,56 to 14,26	25	0.9288	ns
									SN	-18,95 to 21,88	25	>0,9999	ns

### Sheet: Figure 1J
Numerical data
	IF	PN	PIF	PBP	SN
Ox1R	5	23	23	44	45
Ox1R+Ox2R	5	19	11	2	2
Ox2R	3	12	4	2	3
None	7	21	20	31	50

### Sheet: Figure 1L
Numerical data				Statistics: respondoers			Statistics: bar graph
	Fluorescence change (%)				Ctrl		Methods	One sample t test
n	Ctrl	Ox1RΔDAT		n	3xSD responder		One- or two-tailed P value?	Two-tailed
1	11.1239	1.2837		1	Yes
2	7.2745	-0.4493		2	No			Ctrl	Ox1RΔDAT
3	2.2083	-1.2081		3	No		Number of values	71	86
4	9.0204	-0.4601		4	Yes		t, df	t=13.41, df=70	t=0.6688, df=85
5	2.2754	1.1677		5	No		P value (two tailed)	<0.0001	0.5055
6	12.5084	0.0613		6	Yes		P value summary	****	ns
7	6.1518	0.6018		7	Yes		Significant (alpha=0.05)?	Yes	No
8	8.3479	-2.0923		8	Yes
9	4.5791	-3.9978		9	Yes
10	11.2829	-0.2087		10	Yes
11	13.2496	-1.5669		11	Yes
12	3.5088	-1.8297		12	Yes
13	10.1174	-0.6999		13	Yes
14	-1.097	1.9176		14	No
15	1.392	2.28		15	No
16	3.3237	0.7661		16	No
17	-0.775	3.8779		17	No
18	1.1967	-3.9296		18	No
19	1.1676	3.2873		19	No
20	1.2014	1.0355		20	No
21	6.4656	0.1244		21	Yes
22	8.6739	1.382		22	Yes
23	14.9018	-1.3308		23	Yes
24	7.1316	1.1708		24	Yes
25	4.9045	5.325		25	Yes
26	6.5805	-1.5144		26	Yes
27	8.288	0.1738		27	Yes
28	13.9857	-0.5979		28	No
29	3.6163	4.8383		29	No
30	5.8031	1.4509		30	No
31	2.8675	4.2618		31	No
32	7.6726	0.7324		32	No
33	0.7274	2.0691		33	No
34	3.753	1.965		34	No
35	3.0386	-0.3343		35	No
36	6.3485	-0.483		36	No
37	7.9696	-3.9647		37	No
38	4.2818	-1.4571		38	No
39	5.6622	2.0188		39	No
40	-3.072	-1.4175		40	No
41	0.1326	0.9572		41	No
42	0.7231	3.0772		42	No
43	6.5898	-4.1898		43	No
44	7.8875	-5.8784		44	No
45	4.64	-1.7588		45	No
46	4.7972	-1.1941		46	No
47	7.4495	-0.6255		47	No
48	2.7108	2.0991		48	No
49	3.953	1.8459		49	Yes
50	4.686	4.6043		50	Yes
51	9.8387	2.225		51	Yes
52	7.8714	-3.1745		52	Yes
53	10.3744	-4.6683		53	Yes
54	15.2403	-1.4424		54	Yes
55	13.3887	-2.9452		55	Yes
56	13.3408	-2.3017		56	Yes
57	8.3156	-2.1152		57	Yes
58	11.1197	-2.8342		58	Yes
59	11.3324	-1.6854		59	Yes
60	9.3618	-3.5225		60	Yes
61	10.7768	0.0567		61	Yes
62	11.1669	-3.4422		62	Yes
63	10.5237	-1.168		63	Yes
64	9.5267	-2.0017		64	Yes
65	12.3394	3.9057		65	Yes
66	15.0883	-1.5579		66	Yes
67	14.2879	2.6769		67	Yes
68	15.0188	2.6185		68	Yes
69	12.6422	1.9549		69	Yes
70	8.7361	3.4584		70	Yes
71	11.9422	0.0279		71	Yes
72		3.8971
73		-1.0762
74		1.7217
75		0.3163
76		3.1719
77		5.3244
78		-0.2232
79		1.4273
80		1.6501
81		-1.9995
82		0.1524
83		4.6746
84		-1.2949
85		-1.6065
86		2.1406

### Sheet: Figure S1-2C
Numerical data				Statistics
n	delta frequency (Hz)	3xSD responder		Methods	one sample Wilcoxon matched-pairs signed rank test
1	0.280498	No		Alpha	0.05
2	-0.019433	No
3	0.361611	Yes		P value	0.0156
4	1.88351	Yes		Significantly different (P < 0.05)?	*
5	0.627907	Yes
6	1.41275	Yes		Sum of positive, negative ranks	35.00 , -1.000
7	0.342399	Yes		Sum of signed ranks (W)	34
8	0.887791	Yes		Number of pairs	8
				Number of ties (ignored)	0
