## Supplementary material for "Deficiency of Orexin Receptor Type 1 in Dopaminergic Neurons Increases Novelty-Induced Locomotion and Exploration": Source data-Figure 3

### Sheet: Figure 3S-2
	panel A						panel B						panel C						panel D
Numerical data	NS			orexin			NS			orexin			NS			orexin			NS			orexin
	Ctrl	Ox1RΔDAT		Ctrl	Ox1RΔDAT		Ctrl	Ox1RΔDAT		Ctrl	Ox1RΔDAT		Ctrl	Ox1RΔDAT		Ctrl	Ox1RΔDAT		Ctrl	Ox1RΔDAT		Ctrl	Ox1RΔDAT
	0.181566	0.192492		0.123588	0.216284		0.160321	0.179559		0.151304	0.157482		0.231871	0.241021		0.174217	0.182421		0.174897	0.180159		0.159477	0.129461
	0.162621	0.193722		0.16373	0.20913		0.153222	0.188122		0.15476	0.185593		0.19257	0.279974		0.214118	0.135986		0.135264	0.249923		0.193462	0.157339
	0.190206	0.210967		0.18742	0.193513		0.15095	0.211655		0.179906	0.162746		0.266334	0.281526		0.253884	0.156481		0.197105	0.22217		0.178595	0.16815
	0.174341	0.167868		0.210261	0.182479		0.169988	0.16656		0.190671	0.171436		0.246146	0.230404		0.211233	0.181485		0.16129	0.187903		0.207925	0.200909
	0.16737	0.185268		0.14473	0.182971		0.141312	0.173889		0.212261	0.192592		0.211502	0.237913		0.260722	0.190024		0.170405	0.19648		0.196212	0.179625
	0.17109	0.17006		0.209742	0.160589		0.153805	0.153684		0.207763	0.163065		0.214918	0.210053		0.241942	0.209556		0.165186	0.174851		0.192039	0.151068
	0.140584	0.200575			0.150174		0.156351	0.166983			0.125707		0.213463	0.230111			0.182686		0.178198	0.184515			0.157702
	0.148869	0.187391			0.196457		0.15581	0.171295			0.20527		0.229953	0.249167			0.181623		0.176992	0.185041			0.206548
Statistics
Methods: Two-tailed unpaired t test
P value	0.0148			0.4099			0.0074			0.3823			0.1307			0.006			0.0245			0.1428
Significantly different (P < 0.05)?	*			ns			**			ns			ns			**			*			ns
t, df	t=2,780, df=14			t=0,8538, df=12			t=3,126, df=14			t=0,9069, df=12			t=1,606, df=14			t=3,332, df=12			t=2,521, df=14			t=1,568, df=12
95% confidence interval	0,004903 to 0,03802			-0,02049 to 0,04690			0,006669 to 0,03583			-0,04182 to 0,01724			-0,006438 to 0,04479			-0,08019 to -0,01678			0,004135 to 0,05129			-0,04564 to 0,007434
F, DFn, Dfd	1,269, 7, 7			2,462, 5, 7			4,584, 7, 7			1,109, 5, 7			1,164, 7, 7			2,152, 5, 7			2,104, 7, 7			2,372, 7, 5
	panel E						panel F						panel G						panel H
Numerical data	NS			orexin			NS			orexin			NS			orexin			NS			orexin
	Ctrl	Ox1RΔDAT		Ctrl	Ox1RΔDAT		Ctrl	Ox1RΔDAT		Ctrl	Ox1RΔDAT		Ctrl	Ox1RΔDAT		Ctrl	Ox1RΔDAT		Ctrl	Ox1RΔDAT		Ctrl	Ox1RΔDAT
	0.189177	0.20546		0.162929	0.192603		0.234996	0.228926		0.177293	0.176578		0.208988	0.206537		0.117785	0.2415		0.175655	0.182647		0.165693	0.192326
	0.177411	0.19817		0.202935	0.223751		0.196065	0.253423		0.200692	0.162146		0.170031	0.198283		0.174846	0.234343		0.183981	0.234501		0.174768	0.219971
	0.19262	0.219783		0.194219	0.240637		0.240727	0.266739		0.192536	0.155162		0.219464	0.203298		0.177069	0.212551		0.197045	0.243053		0.185258	0.162936
	0.195799	0.197976		0.202518	0.215635		0.219826	0.205987		0.204265	0.186523		0.215055	0.179081		0.195137	0.200918		0.186467	0.214848		0.199654	0.228608
	0.161583	0.211364		0.24673	0.211309		0.170513	0.206908		0.201722	0.163986		0.17623	0.174055		0.22003	0.226332		0.187541	0.183135		0.250253	0.222905
	0.180483	0.173925		0.218809	0.176241		0.183353	0.198291		0.22263	0.175803		0.192018	0.155839		0.196094	0.210132		0.171966	0.189408		0.225964	0.159949
	0.192269	0.197168			0.163881		0.205793	0.189003			0.16294		0.178398	0.216062			0.190387		0.17338	0.207637			0.163019
	0.159601	0.210516			0.202427		0.167133	0.241556			0.173631		0.161724	0.185548			0.224899		0.189799	0.193545			0.24922
Statistics
Methods: Two-tailed unpaired t test
P value	0.0103			0.9241			0.147			0.0007			0.97			0.0202			0.0207			0.983
Significantly different (P < 0.05)?	*			ns			ns			***			ns			*			*			ns
t, df	t=2,963, df=14			t=0,09734, df=12			t=1,535, df=14			t=4,532, df=12			t=0,03825, df=14			t=2,674, df=12			t=2,607, df=14			t=0,02176, df=12
95% confidence interval	0,005712 to 0,03564			-0,03225 to 0,02949			-0,008557 to 0,05166			-0,04481 to -0,01571			-0,02286 to 0,02206			0,006944 to 0,06800			0,004052 to 0,04168			-0,04030 to 0,03950
F, DFn, Dfd	1,049, 7, 7			1,210, 5, 7			1,003, 7, 7			2,120, 5, 7			1,226, 7, 7			4,034, 5, 7			6,909, 7, 7			1,170, 7, 5
	panel I						panel J						panel K						panel L
Numerical data	NS			orexin			NS			orexin			NS			orexin			NS			orexin
	Ctrl	Ox1RΔDAT		Ctrl	Ox1RΔDAT		Ctrl	Ox1RΔDAT		Ctrl	Ox1RΔDAT		Ctrl	Ox1RΔDAT		Ctrl	Ox1RΔDAT		Ctrl	Ox1RΔDAT		Ctrl	Ox1RΔDAT
	0.237454	0.235066		0.165418	0.190791		0.22593	0.226791		0.179276	0.162802		0.215636	0.217652		0.1885	0.177431		0.154431	0.178166		0.149753	0.17065
	0.200165	0.279675		0.205921	0.120597		0.187497	0.256728		0.202016	0.150118		0.188768	0.24179		0.189267	0.0933303		0.15891	0.198386		0.153668	0.235869
	0.259505	0.253974		0.219996	0.162548		0.193977	0.251754		0.21398	0.201812		0.23438	0.277097		0.230171	0.137702		0.172866	0.220523		0.183917	0.152628
	0.229033	0.167764		0.18361	0.175033		0.200069	0.212424		0.221932	0.174555		0.236664	0.213387		0.192842	0.165881		0.188694	0.18844		0.177748	0.166495
	0.175067	0.200699		0.214008	0.153669		0.173071	0.18147		0.219448	0.165892		0.188558	0.20418		0.284802	0.150753		0.146644	0.175665		0.166521	0.214865
	0.210148	0.183582		0.24359	0.178772		0.199784	0.185308		0.211	0.180709		0.212916	0.174118		0.239759	0.212133		0.172856	0.195395		0.194359	0.145951
	0.189669	0.221956			0.142206		0.172388	0.183574			0.161921		0.217638	0.196465			0.135933		0.167414	0.192345			0.144088
	0.222886	0.253442			0.152205		0.183788	0.23355			0.1878		0.197167	0.233734			0.1375		0.185514	0.19045			0.205399
Statistics
Methods: Two-tailed unpaired t test
P value	0.5965			0.0049			0.0702			0.0018			0.5291			0.0041			0.0046			0.5953
Significantly different (P < 0.05)?	ns			**			ns			**			ns			**			**			ns
t, df	t=0,5418, df=14			t=3,445, df=12			t=1,960, df=14			t=3,975, df=12			t=0,6454, df=14			t=3,535, df=12			t=3,370, df=14			t=0,5457, df=12
95% confidence interval	-0,02671 to 0,04477			-0,07501 to -0,01688			-0,002300 to 0,05107			-0,05378 to -0,01570			-0,01937 to 0,03604			-0,1124 to -0,02668			0,008726 to 0,03928			-0,02543 to 0,04243
F, DFn, Dfd	1,978, 7, 7			1,527, 5, 7			3,106, 7, 7			1,109, 7, 5			2,795, 7, 7			1,203, 5, 7			1,124, 7, 7			3,944, 7, 5
	panel M						panel N						panel O						panel P
Numerical data	NS			orexin			NS			orexin			NS			orexin			NS			orexin
	Ctrl	Ox1RΔDAT		Ctrl	Ox1RΔDAT		Ctrl	Ox1RΔDAT		Ctrl	Ox1RΔDAT		Ctrl	Ox1RΔDAT		Ctrl	Ox1RΔDAT		Ctrl	Ox1RΔDAT		Ctrl	Ox1RΔDAT
	0.190088	0.215649		0.168295	0.24134		0.178062	0.212959		0.161922	0.19755		0.169755	0.200758		0.153799	0.188882		0.193161	0.189502		0.123382	0.145604
	0.167079	0.209206		0.188581	0.199676		0.167028	0.222106		0.198546	0.241125		0.154114	0.184951		0.168341	0.249433		0.157906	0.193887		0.150362	0.221517
	0.2014	0.238155		0.199971	0.206854		0.183376	0.229266		0.210106	0.198193		0.16673	0.203266		0.178889	0.218661		0.169798	0.206684		0.169693	0.167141
	0.198409	0.210786		0.233087	0.222682		0.189836	0.18222		0.223369	0.258967		0.18851	0.16591		0.210923	0.252437		0.15586	0.162507		0.199272	0.172284
	0.186662	0.201302		0.248938	0.207719		0.163548	0.224052		0.253736	0.286924		0.159249	0.194213		0.180744	0.276792		0.159095	0.182643		0.216347	0.278524
	0.197715	0.181351		0.259948	0.200099		0.182735	0.173992		0.247821	0.184757		0.186688	0.161716		0.210864	0.165624		0.163662	0.169807		0.224258	0.18272
	0.171153	0.207291			0.191438		0.155047	0.187337			0.217113		0.1268	0.188451			0.204879		0.144376	0.17145			0.170798
	0.178427	0.204878			0.220718		0.188248	0.207983			0.262983		0.154046	0.171323			0.247215		0.164622	0.199912			0.216648
Statistics
Methods: Two-tailed unpaired t test
P value	0.0082			0.7246			0.0049			0.4509			0.0379			0.0341			0.0137			0.546
Significantly different (P < 0.05)?	**			ns			**			ns			*			*			*			ns
t, df	t=3,076, df=14			t=0,3607, df=12			t=3,338, df=14			t=0,7792, df=12			t=2,293, df=14			t=2,390, df=12			t=2,816, df=14			t=0,6213, df=12
95% confidence interval	0,006723 to 0,03770			-0,03629 to 0,02598			0,01037 to 0,04764			-0,02700 to 0,05707			0,001327 to 0,03985			0,003679 to 0,07945			0,005001 to 0,03698			-0,03473 to 0,06243
F, DFn, Dfd	1,474, 7, 7			5,103, 5, 7			2,776, 7, 7			1,187, 7, 5			1,564, 7, 7			2,651, 7, 5			1,230, 7, 7			1,149, 7, 5

### Sheet: Figure S3-3B,C
Numerical data																				Statistics
panel B										panel C
	NS				orexin						NS				orexin					Methods: Ordinary two-way ANOVA
Ctrl	1.016	1.362	0.622		0.701	2.005	1.525			Ctrl	15.5	48.5	15		19	109.5	123			Alpha: 0,05
Ox1RΔDAT	1.001	1.798	1.911	1.127	0.202	2.561	1.34	0.858		Ox1RΔDAT	7.5	28.5	22	41	46	172.5	98	72.5
																					panel B						panel C
																				Source of Variation	% of total variation	DF	F (DFn, DFd)	P value	Significant?		% of total variation	DF	F (DFn, DFd)	P value	Significant?
																				Row Factor x Column	6.551	1	F (1, 10) = 0,7129	P=0,4182	ns		0.5987	1	F (1, 10) = 0,1160	0.7404	ns
																				Row Factor	1.383	1	F (1, 10) = 0,1505	P=0,7062	ns		0.3726	1	F (1, 10) = 0,07222	0.7936	ns
																				Column	0.6055	1	F (1, 10) = 0,06590	P=0,8026	ns		44.97	1	F (1, 10) = 8,716	0.0145	*
																				95% CI of difference between column means	-0,9260 to 0,7347						-114,1 to -15,94
																				95% CI of difference between row means	-0,9749 to 0,6858						-54,97 to 43,14
																				95% interaction CI of difference	-2,290 to 1,031						-83,11 to 113,1
																				Šídák's multiple comparisons test	95,00% CI of diff,	DF	Adjusted P Value	Significant?			95,00% CI of diff,	DF	Adjusted P Value	Significant?
																				NS - orexin
																				Ctrl	-2,250 to 1,429	10	0.9809	ns			-144,9 to 29,92	10	0.2164	ns
																				Ox1RΔDAT	-1,374 to 1,812	10	0.9985	ns			-148,2 to 3,207	10	0.0603	ns
																				Ctrl - Ox1RΔDAT
																				NS	-2,180 to 1,261	10	0.9552	ns			-80,19 to 83,36	10	0.9984	ns
																				orexin	-1,550 to 1,890	10	0.9998	ns			-95,19 to 68,36	10	0.8948	ns
