## Supplementary material for "Deficiency of Orexin Receptor Type 1 in Dopaminergic Neurons Increases Novelty-Induced Locomotion and Exploration": Source data-Figure 4

### Sheet: Figure 4B
Numerical data										Statistics
	NS				orexin					Methods	Ordinary Two-way ANOVA
Ctrl	0.851333	0.866449	1.28222		0.371329	1.02821	0.506927			Alpha	0.05
Ox1RΔDAT	1.45503	0.813766	1.52016	1.31551	1.11535	0.429695	1.7572	1.00146
										Source of Variation	% of total variation	DF	F (DFn, DFd)	P value	Significant?
										Interaction	1.017	1	F (1, 10) = 0,1487	0.7078	ns
										Row Factor	19.34	1	F (1, 10) = 2,829	0.1235	ns
										Column Factor	12.01	1	F (1, 10) = 1,757	0.2145	ns
										95% CI of difference between column means	-0,1923 to 0,7570
										95% CI of difference between row means	-0,8329 to 0,1164
										95% interaction CI of difference	-0,7850 to 1,114
										Šídák's multiple comparisons test	95,00% CI of diff,	DF	Adjusted P Value	Significant?
										Ctrl:NS vs. Ctrl:orexin	-0,6868 to 1,416	10	0.8654	ns
										Ctrl:NS vs. Ox1RΔDAT:NS	-1,260 to 0,7073	10	0.9437	ns
										Ctrl:NS vs. Ox1RΔDAT:orexin	-1,059 to 0,9075	10	>0,9999	ns
										Ctrl:orexin vs. Ox1RΔDAT:NS	-1,624 to 0,3428	10	0.3074	ns
										Ctrl:orexin vs. Ox1RΔDAT:orexin	-1,424 to 0,5430	10	0.6834	ns
										Ox1RΔDAT:NS vs. Ox1RΔDAT:orexin	-0,7103 to 1,111	10	0.9823	ns

### Sheet: Figure 4C
Numerical data										Statistics
	NS				orexin					Methods	Ordinary Two-way ANOVA
Ctrl	3.5	2	0.5		4	8	8			Alpha	0.05
Ox1RΔDAT	5	9	7	10.5	14.5	24.5	19.5	22.5
										Source of Variation	% of total variation	DF	F (DFn, DFd)	P value	Significant?
										Row Factor x Column	6.767	1	F (1, 10) = 5,716	0.0379	*
										Row Factor	43.12	1	F (1, 10) = 36,42	0.0001	***
										Column	33.08	1	F (1, 10) = 27,94	0.0004	***
										95% CI of difference between column means	-12,11 to -4,929
										95% CI of difference between row means	-13,32 to -6,137
										95% interaction CI of difference	0,5244 to 14,89
										Šídák's multiple comparisons test	95,00% CI of diff,	DF	Adjusted P Value	Significant?
										Ctrl:NS vs. Ctrl:orexin	-12,62 to 3,289	10	0.4114	ns
										Ctrl:NS vs. Ox1RΔDAT:NS	-13,32 to 1,567	10	0.1544	ns
										Ctrl:NS vs. Ox1RΔDAT:orexin	-25,69 to -10,81	10	<0,0001	****
										Ctrl:orexin vs. Ox1RΔDAT:NS	-8,650 to 6,234	10	0.9964	ns
										Ctrl:orexin vs. Ox1RΔDAT:orexin	-21,03 to -6,141	10	0.0008	***
										Ox1RΔDAT:NS vs. Ox1RΔDAT:orexin	-19,27 to -5,485	10	0.001	***

### Sheet: Figure 4E
Numerical data			Statistics
Ctrl	Ox1RΔDAT		Methods	Two-tailed unpaired t test
1.18503	1.6328
1.10327	0.371281		P value	0.9909
0.711701	0.975912		Significantly different (P < 0.05)?	No
	1.0358
			t, df	t=0,01201, df=5
			95% confidence interval	-0,8407 to 0,8486
			F, DFn, Dfd	4,153, 3, 2

### Sheet: Figure 4I..
Numerical data										Statistics
	NS				orexin					Methods	Ordinary Two-way ANOVA
Ctrl	1.93943	0.226716	0.833852		0.570093	1.0281	0.226124			Alpha	0.05
Ox1RΔDAT	1.40949	0.130462	4.92677	1.41906	0.90941	0.850092	0.890667	0.993955
										Source of Variation	% of total variation	DF	F (DFn, DFd)	P value	Significant?
										Row Factor x Column	2.075	1	F (1, 10) = 0,2626	0.6195	ns
										Row Factor	7.541	1	F (1, 10) = 0,9543	0.3517	ns
										Column	9.794	1	F (1, 10) = 1,239	0.2916	ns
										95% CI of difference between column means	-0,7272 to 2,179
										95% CI of difference between row means	-2,091 to 0,8162
										95% interaction CI of difference	-3,575 to 2,238
										Šídák's multiple comparisons test	95,00% CI of diff,	DF	Adjusted P Value	Significant?
										Ctrl:NS vs. Ctrl:orexin	-2,827 to 3,611	10	0.9993	ns
										Ctrl:NS vs. Ox1RΔDAT:NS	-3,983 to 2,040	10	0.8985	ns
										Ctrl:NS vs. Ox1RΔDAT:orexin	-2,922 to 3,100	10	>0,9999	ns
										Ctrl:orexin vs. Ox1RΔDAT:NS	-4,374 to 1,648	10	0.6736	ns
										Ctrl:orexin vs. Ox1RΔDAT:orexin	-3,314 to 2,708	10	0.9998	ns
										Ox1RΔDAT:NS vs. Ox1RΔDAT:orexin	-1,727 to 3,848	10	0.8114	ns

### Sheet: Figure 4J..
Numerical data										Statistics
	NS				orexin					Methods	Ordinary Two-way ANOVA
Ctrl	4	20.5	25		36.5	50.5	78			Alpha	0.05
Ox1RΔDAT	37	45	32	12.5	28	56.5	45	14.5
										Source of Variation	% of total variation	DF	F (DFn, DFd)	P value	Significant?
										Row Factor x Column	19.92	1	F (1, 10) = 3,647	0.0853	ns
										Row Factor	0.2568	1	F (1, 10) = 0,04702	0.8327	ns
										Column	31.44	1	F (1, 10) = 5,756	0.0374	*
										95% CI of difference between column means	-41,35 to -1,529
										95% CI of difference between row means	-17,97 to 21,85
										95% interaction CI of difference	-73,94 to 5,692
										Šídák's multiple comparisons test	95,00% CI of diff,	DF	Adjusted P Value	Significant?
										NS - orexin
										Ctrl	-73,98 to -3,022	10	0.0342	*
										Ox1RΔDAT	-35,10 to 26,35	10	0.9195	ns

### Sheet: Figure 4L
Numerical data			Statistics
Ctrl	Ox1RΔDAT		Methods	Two-tailed unpaired t test
1.32829	0.591088
0.638591	0.2507		P value	0.0499
1.03312	0.681211		Significantly different (P < 0.05)?	*
	0.149528
			t, df	t=2,572, df=5
			95% confidence interval	-1,163 to -0,0002557
			F, DFn, Dfd	1,802, 2, 3

### Sheet: Figure 4M
Numerical data			Statistics
Ctrl	Ox1RΔDAT		Methods	Two-tailed unpaired t test
0.67982	0.530735
0.654286	0.278581		P value	0.0845
1.66589	0.468092		Significantly different (P < 0.05)?	ns
	0.202697
			t, df	t=2,148, df=5
			95% confidence interval	-1,384 to 0,1239
			F, DFn, Dfd	13,90, 2, 3
